# tACS entrains neural activity while somatosensory input is blocked

**DOI:** 10.1101/691022

**Authors:** Pedro G. Vieira, Matthew R. Krause, Christopher C. Pack

**Affiliations:** Montreal Neurological Institute, McGill University, Montreal, QC H3A 2B4, Canada

## Abstract

Transcranial alternating current stimulation (tACS) modulates brain activity by passing electrical current through electrodes that are attached to the scalp. Because it is safe and non-invasive, it holds great promise as a tool for basic research and clinical treatment. However, little is known about how tACS ultimately influences neural activity. One hypothesis is that tACS affects neural responses *directly*, by producing electrical fields that interact with the brain’s endogenous electrical activity. Since the shape and location of these electric fields can be controlled, stimulation could be targeted at brain regions associated with particular behaviors or symptoms. However, an alternative hypothesis is that tACS affects neural activity *indirectly*, via peripheral sensory afferents. In particular, it has often been hypothesized that tACS acts on nerve fibers in the skin, which in turn provide rhythmic input to central neurons. In this case, there would be little possibility of targeted brain stimulation, as the regions modulated by tACS would depend entirely on the somatosensory pathways originating in the skin around the stimulating electrodes. Here, we directly test these competing hypotheses by recording single-unit activity in the hippocampus and visual cortex of monkeys receiving tACS. We find that tACS entrains neuronal activity in both regions, so that cells fire synchronously with the stimulation. Blocking somatosensory input with a topical anesthetic does not significantly alter these neural entrainment effects. These data are therefore consistent with the direct stimulation hypothesis and suggest that peripheral somatosensory stimulation is not required for tACS to entrain neurons.
