## Supplementary material for "tACS entrains neural activity while somatosensory input is blocked": Table S1 (Excel)

### Sheet: Sheet1
Time on task (%)
Sample	0.5 mA		1 mA		2 mA
	tACS	tACS + T.A.	tACS	tACS + T.A.	tACS	tACS + T.A.
1	0	58.2192	17.7147	79.438	31.1419	66.2894
2	16.8947	55.9242	14.9725	96.875	23.3468	71.5356
3	90.1031	100	67.1419	91.3747	33.8699	90.6129
4	9.9723	100	34.2681	100	63.939	79.9254
5	98.2192	95.4	88.2194	82.8125	25.4081	35.773
6	80.3102	68.2	74.6499	91.8565	17.2874	47.0769
7	80.3333	100	79.7091	100	58.7614	56.2995
8	92.5333	100	91.0667	94.3333	71.1006	63.3908
9	42.4667	100	18.0667	99.2617	36.5555	52.7027
10	90.9333	100	70.7138	98.7722	66.2517	73.4854
