## Supplementary material for "tACS entrains neural activity while somatosensory input is blocked": Table S2 (Excel)

### Sheet: Sheet1
Cell	Area	T. A.	tACS current	PLV (Sham)	PLV (tACS)	Phase (Sham)	Phase (tACS)
1	HC	No	2 mA	0.0186654	0.0316588	N.A.	N.A.
2	HC	No	2 mA	0	0.0307596	-2.31074	1.28216
3	HC	No	2 mA	0.0335272	0	N.A.	N.A.
4	HC	No	2 mA	0	0.00761185	N.A.	N.A.
5	HC	No	2 mA	0.0131589	0.103921	2.57341	-1.13267
6	HC	No	2 mA	0.0154045	0.108219	-3.02427	0.746224
7	HC	No	2 mA	0	0.121787	-0.818554	-1.71098
8	HC	No	2 mA	0.0341545	0.0704855	N.A.	N.A.
9	HC	No	2 mA	0.0126375	0.0146066	N.A.	N.A.
10	HC	No	2 mA	0	0	N.A.	N.A.
11	HC	No	2 mA	0	0.0435031	0.237595	1.59994
12	HC	No	2 mA	0	0	N.A.	N.A.
13	HC	No	2 mA	0.0425502	0	N.A.	N.A.
14	HC	No	2 mA	0	0.0604083	N.A.	N.A.
15	HC	No	2 mA	0	0.0735079	N.A.	N.A.
16	HC	No	2 mA	0	0	N.A.	N.A.
17	HC	No	2 mA	0.00542689	0.0678956	1.74309	1.60546
18	HC	No	2 mA	0	0.0737013	-0.0341168	1.07898
19	HC	No	2 mA	0.0199807	0.0857038	-3.03318	0.591642
20	HC	No	2 mA	0.0453156	0	0.177287	-2.53055
21	HC	No	2 mA	0.0186052	0	N.A.	N.A.
22	HC	No	2 mA	0	0.135586	1.03985	-1.1622
23	HC	No	2 mA	0.0132801	0.0267424	N.A.	N.A.
24	HC	No	2 mA	0	0.205814	0.146513	-0.545434
25	HC	No	2 mA	0	0.232262	0.209258	-0.208012
26	HC	No	2 mA	0	0.158222	2.19248	-1.12167
27	HC	No	2 mA	0	0.0880168	0.0102269	2.31424
28	HC	No	2 mA	0.00620732	0.0322534	-2.20502	-0.958275
29	HC	No	2 mA	0	0.0617705	-2.81743	-0.459847
30	HC	No	2 mA	0	0.380326	2.58186	0.162216
31	HC	No	2 mA	0	0.27695	-1.2808	1.37988
32	HC	No	2 mA	0.031736	0.074604	N.A.	N.A.
33	HC	No	2 mA	0	0	N.A.	N.A.
34	HC	No	2 mA	0	0.0540032	N.A.	N.A.
35	HC	No	2 mA	0	0.0656989	-2.85564	1.03218
36	HC	No	2 mA	0.0329957	0.129604	-1.92184	-2.59479
37	HC	No	2 mA	0	0.0544153	1.43446	-3.10285
38	HC	No	2 mA	0	0.0531412	0.541747	2.62102
39	HC	No	2 mA	0	0	N.A.	N.A.
40	HC	No	2 mA	0	0.0330242	N.A.	N.A.
41	HC	No	2 mA	0	0.0684105	-1.86195	3.06482
42	HC	No	2 mA	0.0218324	0.0367522	N.A.	N.A.
43	HC	No	2 mA	0	0.0639651	N.A.	N.A.
44	HC	No	2 mA	0	0	N.A.	N.A.
45	HC	No	2 mA	0.0188236	0.0220658	N.A.	N.A.
46	HC	No	2 mA	0	0.0898145	-2.08913	0.4817
47	HC	No	2 mA	0.0242526	0.0774445	-0.719903	0.708614
48	HC	No	2 mA	0	0	N.A.	N.A.
49	HC	No	2 mA	0	0.107489	-2.58599	0.612423
50	HC	No	2 mA	0.0193913	0.0731823	-2.20802	0.723216
51	HC	No	2 mA	0	0.0221106	-2.07567	0.538615
52	HC	No	2 mA	0.0103126	0	N.A.	N.A.
53	HC	No	2 mA	0	0.0477971	-2.66729	0.30232
54	HC	No	2 mA	0.0152862	0.0296176	N.A.	N.A.
55	HC	No	2 mA	0.00227791	0.0345399	N.A.	N.A.
56	HC	No	2 mA	0.0211291	0.0282847	N.A.	N.A.
57	V4	No	1 mA	0.00989058	0.130545	-3.0657	-2.93427
58	V4	No	1 mA	0.00709605	0.0407676	-1.13213	2.47015
59	V4	No	1 mA	0.033936	0	N.A.	N.A.
60	V4	No	1 mA	0	0	N.A.	N.A.
61	V4	No	1 mA	0.0347577	0.0136002	N.A.	N.A.
62	V4	No	1 mA	0.0182892	0.0462682	N.A.	N.A.
63	V4	No	1 mA	0.0312907	0	N.A.	N.A.
64	V4	No	1 mA	0.0174842	0.0174941	N.A.	N.A.
65	V4	No	1 mA	0.0175163	0.123928	0.828213	1.05492
66	V4	No	1 mA	0.00562388	0.0481043	0.0959534	-1.38572
67	V4	No	1 mA	0.0391933	0.191134	0.358994	1.32259
68	V4	No	1 mA	0.0445459	0.0371109	N.A.	N.A.
69	V4	No	1 mA	0.0703472	0.375297	0.116951	1.38028
70	V4	No	1 mA	0.0320261	0.15465	0.143039	1.43741
71	V4	No	1 mA	0.00473387	0.05355	-2.8615	1.60699
72	V4	No	1 mA	0	0	N.A.	N.A.
73	V4	No	1 mA	0.0275364	0.0458071	-1.83916	1.25213
74	V4	No	1 mA	0.0132525	0.0218205	N.A.	N.A.
75	V4	No	1 mA	0.0179033	0.0640756	N.A.	N.A.
76	V4	No	1 mA	0.0197911	0.142588	N.A.	N.A.
77	V4	No	1 mA	0.0140386	0.254761	-0.849964	1.36932
78	V4	No	1 mA	0	0	N.A.	N.A.
79	V4	No	1 mA	0.034105	0	-1.85135	1.21127
80	V4	No	1 mA	0.0142671	0	N.A.	N.A.
81	V4	No	1 mA	0.039508	0.137812	1.41066	1.07306
82	V4	No	1 mA	0	0.00241622	N.A.	N.A.
83	V4	No	1 mA	0.028107	0.0651926	0.209331	1.50041
84	V4	No	1 mA	0	0.261215	-0.616262	1.70949
85	HC	Yes	2 mA	0.00842718	0	N.A.	N.A.
86	HC	Yes	2 mA	0.0353922	0	N.A.	N.A.
87	HC	Yes	2 mA	0	0.0753299	2.27556	1.13207
88	HC	Yes	2 mA	0.0199199	0.00194117	N.A.	N.A.
89	HC	Yes	2 mA	0	0.0318416	1.47207	-1.88629
90	HC	Yes	2 mA	0	0	N.A.	N.A.
91	HC	Yes	2 mA	0	0.0843434	N.A.	N.A.
92	HC	Yes	2 mA	0	0.022624	N.A.	N.A.
93	HC	Yes	2 mA	0	0	N.A.	N.A.
94	HC	Yes	2 mA	0.0336313	0.0252828	N.A.	N.A.
95	HC	Yes	2 mA	0	0.0404091	-0.652038	1.95774
96	HC	Yes	2 mA	0	0	N.A.	N.A.
97	HC	Yes	2 mA	0	0	N.A.	N.A.
98	HC	Yes	2 mA	0.0138181	0.0247554	-0.97417	2.4809
99	HC	Yes	2 mA	0	0	N.A.	N.A.
100	HC	Yes	2 mA	0.0107897	0.0312527	-0.478142	2.4687
101	HC	Yes	2 mA	0.0129925	0.0167629	N.A.	N.A.
102	HC	Yes	2 mA	0.0349549	0.0462492	N.A.	N.A.
103	HC	Yes	2 mA	0.0141807	0.0166223	N.A.	N.A.
104	HC	Yes	2 mA	0.0214773	0.0521311	0.571807	-2.32674
105	HC	Yes	2 mA	0.00477289	0.3163	1.22635	-1.57911
106	HC	Yes	2 mA	0	0.33611	1.22348	1.72666
107	HC	Yes	2 mA	0.0116952	0.3428	2.55278	1.7759
108	HC	Yes	2 mA	0	0.263305	2.28787	-1.90959
109	HC	Yes	2 mA	0	0.369002	-0.95098	-1.4816
110	HC	Yes	2 mA	0.00915618	0.0157683	N.A.	N.A.
111	HC	Yes	2 mA	0	0.0123779	N.A.	N.A.
112	HC	Yes	2 mA	0	0.0717081	-1.2096	-0.835854
113	HC	Yes	2 mA	0.00766369	0.025331	N.A.	N.A.
114	HC	Yes	2 mA	0.033276	0.100362	0.39957	-2.38139
115	HC	Yes	2 mA	0.0280464	0.0475359	N.A.	N.A.
116	HC	Yes	2 mA	0.0219303	0.0164161	N.A.	N.A.
117	HC	Yes	2 mA	0	0.0380827	1.89757	0.383267
118	HC	Yes	2 mA	0	0	N.A.	N.A.
119	HC	Yes	2 mA	0	0	N.A.	N.A.
120	HC	Yes	2 mA	0.0222721	0.053012	-1.17003	1.69662
121	HC	Yes	2 mA	0	0	N.A.	N.A.
122	HC	Yes	2 mA	0	0.0154447	N.A.	N.A.
123	HC	Yes	2 mA	0	0	N.A.	N.A.
124	HC	Yes	2 mA	0	0.0727746	-0.625866	-1.78526
125	HC	Yes	2 mA	0	0.0133516	N.A.	N.A.
126	HC	Yes	2 mA	0	0.0307817	N.A.	N.A.
127	HC	Yes	2 mA	0	0.0064899	N.A.	N.A.
128	HC	Yes	2 mA	0	0.0671711	N.A.	N.A.
129	HC	Yes	2 mA	0.0100886	0	N.A.	N.A.
130	HC	Yes	2 mA	0.0450745	0.116814	N.A.	N.A.
131	HC	Yes	2 mA	0.00389264	0.120448	-0.40565	1.57682
132	HC	Yes	2 mA	0	0.0554141	N.A.	N.A.
133	HC	Yes	2 mA	0.0158604	0.0535021	-1.64058	-0.948389
134	HC	Yes	2 mA	0.00856453	0.0366529	-1.96469	1.64063
135	HC	Yes	2 mA	0.00779175	0.0119016	N.A.	N.A.
136	HC	Yes	2 mA	0	0.0571604	N.A.	N.A.
137	HC	Yes	2 mA	0.0136094	0.0385196	2.40085	1.09422
138	HC	Yes	2 mA	0.0132133	0.0887248	-2.45868	-1.81118
139	HC	Yes	2 mA	0.0184348	0.0379374	N.A.	N.A.
140	HC	Yes	2 mA	0	0.0337356	0.85752	-0.316669
141	HC	Yes	2 mA	0.0106442	0.0585473	1.03702	2.61562
142	HC	Yes	2 mA	0	0.0492696	1.08588	2.32243
143	HC	Yes	2 mA	0.00137689	0.198326	2.03808	-1.22208
144	HC	Yes	2 mA	0.0131064	0.0427452	-2.45907	2.05666
145	HC	Yes	2 mA	0.0202502	0.0422993	1.06206	-2.308
146	HC	Yes	2 mA	0	0.0454279	N.A.	N.A.
147	HC	Yes	2 mA	0.00412786	0.170035	0.470984	-1.61125
148	HC	Yes	2 mA	0.00860123	0.218377	0.878133	1.50274
149	HC	Yes	2 mA	0.0213492	0	N.A.	N.A.
150	HC	Yes	2 mA	0	0.00554482	N.A.	N.A.
151	HC	Yes	2 mA	0.00259902	0.00143233	N.A.	N.A.
152	HC	Yes	2 mA	0	0.273665	0.310091	-1.44715
153	HC	Yes	2 mA	0	0.149654	0.252913	1.60742
154	V4	Yes	1 mA	0	0.0327847	N.A.	N.A.
155	V4	Yes	1 mA	0	0	N.A.	N.A.
156	V4	Yes	1 mA	0.0752325	0.124036	-1.34265	-2.64917
157	V4	Yes	1 mA	0.051486	0.0403064	N.A.	N.A.
158	V4	Yes	1 mA	0.00622822	0	N.A.	N.A.
159	V4	Yes	1 mA	0.0408221	0	N.A.	N.A.
160	V4	Yes	1 mA	0.0304635	0.0693042	-0.811914	-1.52193
161	V4	Yes	1 mA	0	0.0338033	-0.837022	-2.26531
162	V4	Yes	1 mA	0.016528	0.036362	N.A.	N.A.
163	V4	Yes	1 mA	0.0344955	0.0432515	N.A.	N.A.
164	V4	Yes	1 mA	0.0136745	0.0150477	N.A.	N.A.
165	V4	Yes	1 mA	0.00818135	0.12663	-1.48441	2.28158
166	V4	Yes	1 mA	0	0.0463814	N.A.	N.A.
167	V4	Yes	1 mA	0	0.0208338	0.42628	2.79544
168	V4	Yes	1 mA	0	0.0392638	N.A.	N.A.
