## Supplementary material for "tACS entrains neural activity while somatosensory input is blocked": Table S3 (Excel)

### Sheet: Sheet1
Cell	Area	T. A.	tACS current	PLV (Sham)	PLV (tACS)
1	HC	No	1 mA	0.0400432	0
2	HC	No	1 mA	0.00881495	0.320882
3	HC	No	1 mA	0	0.314373
4	HC	No	1 mA	0	0.0937668
5	HC	No	1 mA	0	0.0934011
6	HC	No	1 mA	0.00696868	0.105506
7	HC	Yes	1 mA	0.00756756	0.0164698
8	HC	Yes	1 mA	0	0.0543098
9	HC	Yes	1 mA	0.0228741	0.186938
10	HC	Yes	1 mA	0.00423331	0.354344
11	HC	Yes	1 mA	0	0.0371836
12	HC	Yes	1 mA	0	0.0371295
13	HC	Yes	1 mA	0.11191	0.156319
14	HC	Yes	1 mA	0.0636133	0.122092
15	HC	Yes	1 mA	0.0258478	0.156855
16	HC	Yes	1 mA	0.0160846	0.0725999
17	HC	Yes	1 mA	0	0.0534196
18	HC	Yes	1 mA	0.0851957	0.0894424
